# Genomic instability is an early event driving chromatin reorganization and escape from oncogene-induced senescence

**DOI:** 10.1101/2020.12.20.423639

**Authors:** C Zampetidis, P Galanos, A Angelopoulou, Y Zhu, T Karamitros, A Polyzou, I Mourkioti, N Lagopati, R Mirzazadeh, A Polyzos, S Garnerone, EG Gusmao, K Sofiadis, DE Pefani, M Demaria, N Crosetto, A Maya-Mendoza, K Evangelou, J Bartek, A Papantonis, VG Gorgoulis

## Abstract

Oncogene-induced senescence (OIS) is an inherent and important tumor suppressor mechanism. However, if not timely removed via immune surveillance, senescent cells will also present a detrimental side. Although this has mostly been attributed to the senescence-associated-secretory-phenotype (SASP) of these cells, we recently proposed that “escape” from the senescent state represents another unfavorable outcome. Here, we exploit genomic and functional data from a prototypical human epithelial cell model carrying an inducible *CDC6* oncogene to identify an early-acquired recurrent chromosomal inversion, which harbors a locus encoding the circadian transcription factor BHLHE40. This inversion alone suffices for BHLHE40 activation upon *CDC6* induction and for driving cell cycle re-entry and malignant transformation. In summary, we now provide strong evidence in support of genomic instability underlying “escape” from oncogene-induced senescence.

**HIGHLIGHTS:**

- Oncogene driven error-prone repair produces early genetic lesions allowing escape from senescence
- Cells escaping oncogene-induced senescence display mutational signatures observed in cancer patients
- A single recurrent inversion harboring a circadian TF gene suffices for bypassing oncogene-induced senescence
- Chromatin loop and compartment remodeling support the “escape” transcriptional program
