## Supplemental Table 3 for "Genomic instability is an early event driving chromatin reorganization and escape from oncogene-induced senescence"

### Sheet: DEC1 targets in ESC
Suppl Table 3. Differentially expressed genes (DEGs) in "escaped" cells that are BHLHE40 transcriptional targets (see also in Figure 6c the DEGs in "escaped" panel)
AARS	C17ORF53	CFI	DUSP23	GBE1	IGFN1	MAP3K5	NSDHL	POLA1	SDK1	ST6GALNAC2	TXNIP
ABCG1	C18ORF54	CHAC1	DUT	GBP1	IGSF3	MAPRE2	NSL1	POLA2	SEC14L2	STAT1	TYMS
ABHD11	C19ORF66	CHAF1A	DYNC1I1	GBP2	IGSF9	MARCKSL1	NSMAF	POLD1	SEL1L3	STC1	UBAP2L
ABLIM1	C1ORF112	CHAF1B	DZIP1L	GBP4	IKBKE	MARS	NT5E	POLD3	SELL	STC2	UBE2E3
ACAT2	C1ORF35	CHDH	E2F1	GBP5	IL20RB	MASTL	NTN4	POLE	SEMA3B	STIL	UBE2H
ACLY	C1ORF53	CHEK1	E2F2	GCC1	IL23R	MAT1A	NTNG1	POLE2	SEMA6A	STK33	UBE2T
ACOX3	C1QTNF2	CHEK2	EBP	GCLC	IL7	MCM10	NUAK2	POLQ	SERPINI1	STMN1	UGT8
ACSL1	C1QTNF6	CHML	ECM1	GDF15	ILF2	MCM2	NUDT1	POLR2L	SESN2	STOM	UHRF1
ACTG1	C1R	CHRNA5	ECT2	GEN1	INCENP	MCM3	NUP107	POP1	SF3B4	SUSD4	UHRF1BP1
ADAM19	C1S	CHTF18	EDA	GFPT1	INO80C	MCM4	NUP35	PORCN	SFXN2	SUSD5	UNC5C
ADAM22	C21ORF58	CIT	EDN1	GIMAP2	INPP5D	MCM5	NUP85	PPDPF	SH3BP2	SUV39H1	UPP1
ADAMTS6	C3ORF14	CKAP2L	EDNRA	GINS1	INSIG1	MCM6	OAS2	PPFIA4	SH3BP5L	SYNM	UQCR10
ADAR	C4ORF46	CKS1B	EGLN3	GINS2	IPO9	MCM7	OAS3	PPL	SH3D21	SYNPO	USP18
ADAT3	C5	CLK2	EIF1	GINS3	IQCG	MCM8	ODC1	PPP1R15A	SH3TC1	SYPL1	UST
ADD2	C5ORF34	CLSPN	EIF1B	GINS4	IQGAP3	MCOLN3	OGT	PRDM10	SH3TC2	SYTL1	VASH2
ADGRB3	C6ORF48	CMPK2	EIF2AK2	GLB1L3	IRF2BPL	MECOM	OIP5	PRDM8	SHCBP1	TACC3	VCL
ADGRG1	CA9	CNIH2	EIF4EBP1	GLCE	ITGA4	MED31	OLMALINC	PRDX1	SHMT2	TAF1A	VCP
ADORA1	CACNA2D1	CNIH3	EME1	GLIPR1	ITGA5	MELK	OPLAH	PRICKLE2	SKA1	TAF5	VEGFA
ADSS	CACYBP	CNN3	EML6	GLMN	ITGB3BP	METTL25	ORC1	PRIM2	SKA3	TAGLN2	VNN1
ADTRP	CADM1	CNPY4	ENC1	GLMP	ITM2A	METTL7A	ORC6	PRKAA2	SLAMF7	TARS2	VPS29
ALDH1L2	CALM3	COG5	ENO1	GMNN	ITPKB	MFSD6	OTUB2	PRKAR2B	SLC1A1	TBX3	VRK1
ALDH9A1	CAMK1D	COMMD4	ENO2	GNA15	ITPRIP	MGST3	P3H3	PROS1	SLC1A5	TCF19	WARS
ALDOC	CAMK4	CORO1A	ENPP1	GNB1L	IVL	MIB2	P4HA3	PRPS2	SLC22A15	TCN2	WASL
ALX1	CAPN2	COX16	EPB41L4A-AS1	GOLGA4	IVNS1ABP	MIR22HG	PAQR4	PRSS23	SLC25A13	TCTN2	WDHD1
ANGPTL4	CARD16	COX19	EPDR1	GPC1	JMY	MIS18BP1	PARD3B	PSAT1	SLC27A6	TEAD2	WDR17
ANKRD33B	CARD6	CPA6	ERAP2	GPCPD1	JUND	MKI67	PARG	PSMC3IP	SLC2A12	TES	WDR62
ANKRD44	CASK	CPVL	ERCC6L	GPM6A	KCNJ15	MKNK2	PARP1	PSMD1	SLC38A2	TFPI	WDR76
ANLN	CASP7	CRABP2	EREG	GPT2	KCNK1	MLKL	PARP14	PTGS2	SLC38A5	TGIF1	WDR90
ANO5	CBR3	CRIP2	ERN1	GRINA	KCNQ5	MLLT11	PARP9	PTHLH	SLC39A10	TICRR	WDR91
ANP32E	CBX4	CRYZ	ERRFI1	GRK5	KCTD15	MMP16	PARPBP	PVR	SLC39A8	TIMELESS	WFS1
ANXA2P2	CCDC117	CSF3	ESCO2	GSE1	KCTD3	MNS1	PASK	PXK	SLC3A2	TIMM44	WNT5A
ANXA6	CCDC15	CSRP2	ETS2	GSTA4	KCTD8	MSH2	PBK	PYCR1	SLC45A3	TIMP3	WNT7A
AP1B1	CCDC150	CT62	ETV1	GSTO2	KDM7A	MSN	PCDH17	PYHIN1	SLC6A9	TK1	WTAP
APLN	CCDC18	CTGF	EVA1A	GTSE1	KHDRBS3	MTBP	PCDH18	RABGAP1L	SLC7A1	TLL1	XBP1
APOE	CCDC68	CTSD	EVI2B	GULP1	KIAA1147	MTFR2	PCDH9	RAD51	SLC7A11	TLN2	XDH
APOL1	CCDC77	CXCL8	EXO1	H1F0	KIAA1324L	MTHFD1	PCDHAC2	RAD51AP1	SLC7A5	TLR1	XPOT
APOL2	CCDC80	CXORF57	EXOSC9	H2AFY	KIF11	MTHFD2	PCDHGA1	RAD51B	SLCO4C1	TLR6	XRCC2
ARHGAP11A	CCNB1IP1	CXXC4	EXTL2	H2AFZ	KIF14	MVD	PCK2	RAD54L	SLFN11	TM4SF1	XRCC5
ARHGAP18	CCNE2	CYFIP2	FADS2	HAT1	KIF15	MVK	PCNA	RANBP1	SLFN12	TMEM168	YARS
ARHGAP29	CCNF	CYR61	FAM102B	HAUS1	KIF18B	MX1	PCSK9	RBCK1	SLFN13	TMEM184A	YWHAH
ARHGAP31	CCSAP	CYSTM1	FAM111A	HAUS5	KIF20B	MX2	PCYT2	RBL1	SLITRK5	TMEM205	ZBTB18
ARHGAP33	CCT3	DAB2	FAM111B	HAUS8	KIF23	MXD1	PDCD1LG2	RBM11	SMAD9	TMEM74	ZBTB21
ARHGDIB	CD276	DARS2	FAM171A1	HBEGF	KIF24	MYB	PDE3B	RBMS3	SMC1A	TMEM74B	ZBTB47
ARHGEF4	CD83	DBF4	FAM172BP	HCN3	KIFC1	MYBL1	PDE5A	RBX1	SMC2	TMEM97	ZFAND1
ARL15	CDC25A	DBI	FAM184A	HECTD2	KLF9	MYBL2	PDK1	RECQL4	SMC4	TMEM98	ZFAS1
ARL4C	CDC42EP1	DCBLD2	FAM69B	HELLS	KNTC1	MYH16	PDSS1	REPIN1	SMCO4	TMPO	ZFP14
ARL4D	CDC42SE2	DCK	FAM89A	HELZ2	KPNA2	MYL6	PDZD2	RETSAT	SMTN	TNFRSF11A	ZFP28
ARMCX2	CDC45	DCLRE1B	FANCA	HERC5	KRT17	MYL9	PEA15	RFC2	SMYD2	TNFRSF21	ZFP82
ARPC5	CDC6	DDIAS	FANCB	HIPK2	LAP3	MYO5B	PER1	RFC3	SMYD3	TNFSF12	ZFPM2
ARRB1	CDC7	DDIT4	FANCD2	HIST1H4I	LARP1B	MYO7A	PGAM1	RFC4	SND1	TNIK	ZGRF1
ARSB	CDCA4	DDX12P	FANCG	HLX	LARP6	N4BP3	PGK1	RFC5	SNHG1	TNS1	ZIC2
ARSD	CDCA5	DDX39A	FANCI	HMCN1	LBR	NADK2	PGM2L1	RFX5	SNHG12	TOMM40L	ZMYND8
ARVCF	CDCA7	DDX46	FANCM	HMGA2	LCLAT1	NADSYN1	PGP	RGL1	SNHG15	TONSL	ZNF107
ASB1	CDK1	DDX58	FBXO5	HMGB3	LCP1	NAMPT	PHF11	RMI2	SNHG7	TOPBP1	ZNF165
ASF1B	CDK2	DDX60L	FDFT1	HMGCR	LDHA	NAP1L5	PHF20L1	RNASEH2A	SNHG8	TPI1	ZNF253
ASPM	CDK5R1	DEGS1	FDPS	HMGCS1	LETMD1	NASP	PHGDH	RNASEL	SNRNP25	TPR	ZNF273
ATAD2	CDKN1A	DENND5B	FEN1	HMGN5	LIG1	NAV1	PHLDA1	RNF41	SNRPD3	TPX2	ZNF347
ATAD5	CDKN2B	DEPDC1B	FGFR1	HMSD	LIN9	NCAPD2	PHTF1	ROBO2	SNRPE	TRAF5	ZNF367
ATP8B2	CDS1	DEPDC5	FH	HNRNPD	LMNB1	NCAPD3	PIK3R3	ROBO3	SNX10	TRAIP	ZNF43
ATRNL1	CDT1	DGKD	FIGNL1	HNRNPM	LMO2	NCAPG	PKIA	RPA3	SOAT1	TRDMT1	ZNF512
AURKB	CEACAM1	DHFR	FLVCR1	HSH2D	LOXL2	NCAPH	PKMYT1	RPL39L	SOBP	TRIB1	ZNF608
AZI2	CEBPB	DHX9	FOSL2	HSP90AA1	LPCAT1	NDC1	PKN3	RRM1	SORT1	TRIB3	ZNF680
B4GALNT1	CEBPD	DIAPH3	FOXA2	HSPA13	LPIN1	NDUFB3	PLA2G4A	RRM2	SOX9	TRIM14	ZNF681
BAG2	CEBPG	DISP2	FOXG1	HSPA14	LPP-AS2	NDUFB6	PLAGL1	RRP15	SP100	TRIM21	ZNF711
BARD1	CELSR2	DKK1	FOXM1	HSPA1B	LRR1	NEAT1	PLAT	RTKN2	SP110	TRIM29	ZNF736
BCAM	CENPH	DNA2	FOXRED2	HSPA2	LRRC45	NEIL3	PLAU	RUNX1	SP8	TRIM59	ZNF737
BCHE	CENPI	DNAJA1	FRMPD1	HSPA8	LRRC71	NFE2L3	PLCL2	RUSC1-AS1	SPC24	TRIP13	ZNF738
BCL2	CENPJ	DNAJB2	FRY	HSPB1	LRRCC1	NFKBIZ	PLEKHH2	S100A2	SPC25	TSC22D3	ZNF799
BCL2A1	CENPK	DNAJB9	FSIP2	HTR7P1	LSM3	NINJ1	PLEKHO1	S100A3	SPDL1	TTK	ZNF804B
BEX1	CENPL	DNAJC12	FST	ID1	LSS	NINL	PLIN3	SAMD9L	SPOCD1	TTLL7	ZNF829
BLM	CENPM	DNM3	FTH1	IDI1	LTB	NIPSNAP3A	PLK2	SAMHD1	SPRED3	TUBA1A	ZNF844
BLZF1	CENPO	DNMT1	FTL	IFI16	LXN	NOTCH1	PLK3	SASS6	SPTLC3	TUBA1B	ZNF85
BOD1	CENPP	DONSON	FUBP1	IFI27	LY75	NPDC1	PLK4	SAT1	SPX	TUBA1C	ZNF850
BRCA1	CENPQ	DPP7	GAB3	IFI44L	LYPD3	NR2F1	PLOD2	SC5D	SQLE	TUBB	ZNF860
BRCA2	CENPT	DSCC1	GADD45A	IFIH1	MAD2L1	NR3C2	PLSCR1	SCARA3	SRGN	TUBB2A	ZNF92
BRIP1	CENPU	DSEL	GALNT12	IFIT5	MAMLD1	NREP	PLSCR4	SCCPDH	SRPX	TUBB3	ZSWIM5
BST2	CENPW	DSN1	GALNT14	IFITM1	MAN1A1	NRG2	PNP	SCEL	SRPX2	TUBB4B	ZWILCH
BTN3A2	CEP162	DTL	GALNT5	IFITM2	MANEAL	NRGN	PNPLA3	SCFD2	SRRT	TUBB6	ZWINT
BUB1	CEP170	DTNA	GAS2L1	IFNK	MAOA	NRIP3	PNPLA4	SCN2A	SRSF1	TUBG1	ZYX
BUB1B	CEP78	DUSP1	GBA	IFRD1	MAP1LC3B	NRP2	PNPLA8	SDCBP	ST3GAL6	TUBGCP5
