## Supplemental Table 4 for "Genomic instability is an early event driving chromatin reorganization and escape from oncogene-induced senescence"

### Sheet: Hi-C statistics
Table S4: General statistics of Hi-C replicate sequencing and analysis metrics
	sequenced reads	uniquely mapped pairs	Hi-C contacts	(%)	inter chromosomal	(%)	intra short-range (< 20kb)	(%)	intra long-range (> 20kb)	(%)
OFF repl1	327033104	227674221	123964521	0.3791	37065704	0.299	15415080	0.1244	71483737	0.5766
OFF repl2	330902541	230464865	125288417	0.3786	37468679	0.2991	15580456	0.1244	72239282	0.5766
bypass repl1	327640149	223492171	130564382	0.3985	40400381	0.3094	16259689	0.1245	73904312	0.566
bypass repl2	331434851	226212238	131918698	0.398	40808117	0.3093	16436743	0.1246	74673838	0.5661
