## Supplemental Table 5 for "Genomic instability is an early event driving chromatin reorganization and escape from oncogene-induced senescence"

### Sheet: Φύλλο1
Suppl Table 5. Literature based evidence for RRM2, LAP3, NCAPG overexpression and cancer progression
Gene	Reference
RRM2	Mazzu et al, Clin Cancer Res. 2019 Jul 15;25(14):4480-4492.
	Chen et al, Biosci Rep. 2019 Apr 9;39(4). pii: BSR20182062.
	Zhang et al, Mol Cancer. 2009 Feb 28;8:11.
	Mah et al, PLoS One. 2015 May 22;10(5):e0127600.
NCAPG	Gong et al, Onco Targets Ther. 2019 Oct 16;12:8537-8552.
	Li et al, J Cell Biochem. 2019 Feb 11.
	Xiao et al, Front Pharmacol. 2020 Apr 2;11:387.
	Wang et al, FASEB J. 2019 Aug;33(8):8759-8770.
	Ai et al, Cancer Manag Res. 2019 Apr 23;11:3455-3467.
	Liu et al, Int J Mol Med. 2017 Sep;40(3):731-738.
LAP3	Yang et al, Oncotarget. 2017 Dec 22;9(3):3996-4019.
	Li et al, Nat Commun. 2014 Nov 28;5:5469.
	Zhang et al, J Mol Histol. 2014 Jun;45(3):283-92.
	Tian et al, Int J Clin Exp Pathol. 2014 Jun 15;7(7):3752-62.
	Wang et al, Eur J Pharmacol. 2015 Dec 5;768:116-22.
