## Supplemental Table 6 for "Genomic instability is an early event driving chromatin reorganization and escape from oncogene-induced senescence"

### Sheet: UP_bypass_vs_on6days
	Upregulated genes on bypass (cut-off fold change 2, pvalue<0.05)
id	Gene Symbol	Description	Foldchange	Log2Foldchange	pvalue	Relationship with Senesence	Relationship with Cell Cycle	Reference
22384	SERPINE2	serpin family E member 2	224.914	7.81323	0.0340601	up(2)/down(1)*	up
3858	CNTN4	contactin 4	202.83	7.66412	0.046547	up(1)/down(1)*	n/a
24273	SPX	spexin hormone	62.684	5.97003	0.0171377	up(1)/down(1)*	down (Inhibits)	Rucinski M, et al.,PMID: 20045034.
3448	CHAC1	ChaC glutathione specific gamma-glutamylcyclotransferase 1	54.2414	5.76132	0.040956	up(2)/down(1)*	up (Promotes)	Liu Y, et al., PMID: 31161335.
514	AGR2	anterior gradient 2, protein disulphide isomerase family member	49.2679	5.62258	0.000769363	down(2)	up (Promotes)	Wang Z, et al., PMID: 18199544
5985	ETV5	ETS variant transcription factor 5	48.3363	5.59504	0.0448209	up(2)/ down(2)*	up (Promotes)	Tyagi G, et al., PMID: 19369650
13646	LOXL2	lysyl oxidase like 2	48.0955	5.58783	0.0442466	up(4)/down(3)*	up (Promotes)	Kim BR, et al., PMID: 24863880.
3923	COL4A2	collagen type IV alpha 2 chain	38.9979	5.28532	0.0234884	up(3)/down(1)*	up (Promotes)	JingSong H, et al.,PMID: 27906681
26267	TSPAN4	tetraspanin 4	36.1593	5.1763	0.0355348	up(2)/down(1)*	n/a
19379	PHGDH	phosphoglycerate dehydrogenase	20.7107	4.3723	0.00870235	up(1)/down(3)*	up (Promotes)	Liu J, et al., PMID: 23229761
2906	CCNB2	cyclin B2	17.5068	4.12984	0.0197121	down(13)	up (Promotes)
8450	HMMR	hyaluronan mediated motility receptor	14.9536	3.90242	0.0247854	down(7)	up (Promotes)	Connell M, et al., PMID: 28994651
16936	MT2A	met allothionein 2A	12.0235	3.58779	0.0235555	up(4)/down(1)*	up (Promotes)	Jin R, et al., PMID: 11756227
20433	PSAT1	phosphoserine aminotransferase 1	11.3387	3.50318	0.0312939	up(1)/down(2)*	up (Promotes)	Yang Y, et al., PMID: 25142862
19225	PEAR1	platelet endothelial aggregation receptor 1	10.6403	3.41146	0.00695684	up(1)/down (1)*	down (Inhibits)	Zhan Q, et al., PMID: 31678362 Vandenbriele C, et al., PMID: 26156496
9258	ITGB4	integrin subunit beta 4	9.28717	3.21524	0.00590036	up(5)/down(3)*	up (Promotes)	Liu C, et al., PMID: 22545078
5646	EIF4EBP1	eukaryotic translation initiation factor 4E binding protein 1	8.8943	3.15288	0.0356578	up(2)/down(4)*	n/a
8097	H3C2	H3 clustered histone 2	8.80281	3.13796	0.0203682	n/a	n/a
2904	CCNB1	cyclin B1	8.30087	3.05326	0.0376838	down(13)	up
4013	COTL1	coactosin like F-actin binding protein 1	7.87019	2.9764	0.00229718	up(1)/ down(2)*	down (Inhibits)	Xia L, et al., PMID: 28925397.
23042	SLC7A11	solute carrier family 7 member 11	7.83839	2.97056	0.0336118	up(2)/down(2)*	up (Promotes)	Chintala S, et al., PMID: 16037214
8098	H3C3	H3 clustered histone 3	7.44569	2.89641	0.0404886	n/a	n/a
8102	H3C8	H3 clustered histone 8	7.17902	2.84379	0.0127578	n/a	n/a
9890	KRT7	keratin 7	7.06503	2.8207	0.0488291	up(3)/down(1)*	up (Promotes)	Huang B, et al., PMID: 26876208
8060	H2BC11	H2B clustered histone 11	6.69057	2.74213	0.0371494	n/a	n/a
25078	TEAD4	TEA domain transcription factor 4	6.52483	2.70594	0.0400929	down(2)	up (Promotes)	Lim B, et al., PMID: 24325916.
19068	PCK2	phosphoenolpyruvate carboxykinase 2, mitochondrial	6.37648	2.67276	0.013794	up(2)/down(2)*	up (Promotes)	Vincent EE, et al., PMID: 26474064
4262	CSRP1	cysteine and glycine rich protein 1	6.11738	2.61291	0.0384462	up(3)/down(1)*	n/a
20695	PYCR1	pyrroline-5-carboxylate reductase 1	5.79224	2.53412	0.0220386	down(1)	n/a
7047	G0S2	G0/G1 switch 2	5.70161	2.51137	0.0049863	up(2)/down(2)*	up (Promotes)
14183	MARS1	methionyl-tRNA synthetase 1	5.39383	2.43131	0.0408605	up(1) (searced as METRS on SeneQuest)	up (Promotes)	Singhi AD, et al., PMID: 32703366 Kwon NH, et al., PMID: 32219202
9236	ITGA3	integrin subunit alpha 3	5.25261	2.39303	0.0321706	up(4)/down(1)*	up (Promotes)	Huang Y, et al., PMID: 29511671
21761	RPS6KA2	ribosomal protein S6 kinase A2	5.09495	2.34907	0.0315893	up(1)/down(2)*	up (Promotes)	Milosevic N, et al., PMID: 24403857
20726	QSOX1	quiescin sulfhydryl oxidase 1	5.0684	2.34153	0.0434103	up(2)/down(1)*	up (Promotes)	Borges BE, et al., PMID: 25766108
26062	TRIB3	tribbles pseudokinase 3	4.92016	2.29871	0.00161029	up(3)/down(2)*	up (Promotes)	Eyers PA, et al., PMID: 27908682
9259	ITGB5	integrin subunit beta 5	4.9078	2.29508	0.0159737	up(2)/down(1)*	up (Promotes)	Morandi E, et al., PMID: 27363302
22383	SERPINE1	serpin family E member 1	4.82677	2.27106	0.0315807	up(36)/down(2)*	up (Promotes)	Giacoia EG, et al., PMID: 24464915
6963	FSCN1	fascin actin-bundling protein 1	4.64983	2.21718	0.0319968	up(1)/down(2)*	up (Promotes)	Lai C, et al., PMID: 25815687 Chen, Y., et al., PMID: 31043585
22096	SCD	stearoyl-CoA desaturase	4.62574	2.20968	0.0388186	down(4)	up (Promotes)	R. Ariel Igal PMID: 20595235
3164	CDK4	cyclin dependent kinase 4	4.49174	2.16727	0.0232711	up(1)/down(16)*	up (Promotes)
9638	KIF20A	kinesin family member 20A	4.40666	2.13968	0.0324467	down(8)	up (Promotes)	Wang M, et al., Int J Clin Exp Med 2017;10(12):16133-16143
6880	FOXM1	forkhead box M1	4.28582	2.09957	0.027919	up(1)/down(19)*	up (Promotes)
19559	PKN1	protein kinase N1	4.27722	2.09667	0.0234487	down(1)	down-regulated	Isagawa T, et al., PMID: 15791647
24902	TBC1D16	TBC1 domain family member 16	3.82662	1.93607	0.0359398	up(1)/down(1)*	up (Promotes)	Vizoso M, et al., PMID: 26030178
24481	STC2	stanniocalcin 2	3.67358	1.87719	0.0110696	up(2)/down(1)*	up (Promotes)	Kim PH, et al., PMID: 26424558
18955	PC	pyruvate carboxylase	3.55709	1.8307	0.0338707	up(1)	down (Inhibits)	Koeberle A, et al., PMID: 23359699
6809	FN1	fibronectin 1	3.54101	1.82416	0.00763426	up(6)/down(3)*	up (Promotes)	Li B, Shen W, Peng H, et al., PMID: 31118673
3074	CDC20	cell division cycle 20	3.51216	1.81236	0.00918746	down(9)	up (Promotes)
70	ABCC3	ATP binding cassette subfamily C member 3	3.43857	1.78181	0.0232603	up(3)/down(2)*	up (Promotes)	Liu X, et al., PMID: 26733163
6772	FLNA	filamin A	3.28727	1.71689	0.0493467	up(1)/down(2)*	up (Promotes)	Lian G, et al., PMID: 22649246
8426	HMGA1	high mobility group AT-hook 1	3.23521	1.69386	0.0290403	up(3)/down(4)*	up (Promotes)	Schuldenfrei A, et al., PMID: 22053823 Fu, F., et al., PMID: 29789601
8040	H2AC16	H2A clustered histone 16	3.22398	1.68884	0.0321681	n/a	n/a
26754	UPP1	uridine phosphorylase 1	3.18656	1.672	0.015425	up(3)/down(1)*	n/a
26549	UBE2C	ubiquitin conjugating enzyme E2 C	3.14959	1.65516	0.0258665	down(9)	up (Promotes)
8025	H1-5	H1.5 linker histone, cluster member	3.0465	1.60715	0.0323463	up(1) (searced as H1 on senequest)	up (Promotes)	Li JY, et al., PMID: 22956909
2903	CCNA2	cyclin A2	2.74996	1.45941	0.0422094	up(3)/down(16)*	up (Promotes)
17715	NNMT	nicotinamide N-methyltransferase	2.65282	1.40753	0.0498957	up(2)/down(1)*	up (Promotes)	Xie X, et al., PMID: 25201588
1787	BIRC5	baculoviral IAP repeat containing 5	2.62119	1.39022	0.0270331	up(1)/down(11)*	up (Promotes)
5984	ETV4	ETS variant transcription factor 4	2.2818	1.19017	0.0411917	down(3)	up (Promotes)	Tyagi N, et al., PMID: 29117940
8768	ID1	inhibitor of DNA binding 1, HLH protein	2.08489	1.05997	0.0315309	down(15)	up (Promotes)	Zebedee, Z, et al., PMID: 11840324
9238	ITGA5	integrin subunit alpha 5	2.07046	1.04995	0.0479132	up(3)/down(1)*	up (Promotes)	Deng Y, et al., PMID: 32009816
19695	PLK1	polo like kinase 1	2.03607	1.02579	0.0410719	down(12)	up (Promotes)
						*association of these genes with cellular senescence is context-dependent

### Sheet: DOWN_bypass_vs_on6days
	Downregulated genes on bypass (cut-off fold change 2, pvalue<0.05)
id	Genes	Description	Foldchange	Log2Foldchange	pvalue	Relationship with Senesence	Relationship with Cell Cycle	Reference
22075	SCARNA21	small Cajal body-specific RNA 21	0.430788	-1.21495	0.0366978	n/a	n/a	SeneQuest + PubMed
22087	SCARNA7	small Cajal body-specific RNA 7	0.344111	-1.53905	0.0173882	up	n/a	SeneQuest
17174	MYOZ2	myozenin 2	0.327662	-1.60972	0.0461863	up	n/a	SeneQuest
2221	C21orf91	chromosome 21 open reading frame 91	0.324398	-1.62416	0.0387781	up	up	SeneQuest + https://www.genecards.org/cgi-bin/carddisp.pl?gene=C21orf91
23697	SNORD133	small nucleolar RNA, C/D box 133	0.302803	-1.72355	0.0167581	n/a	n/a	SeneQuest + PubMed
22371	SERPINB13	serpin family B member 13	0.255011	-1.97137	0.013549	up	n/a	SeneQuest
25815	TNFSF10	TNF superfamily member 10	0.236813	-2.07818	0.0402211	up	n/a	SeneQuest
5282	DPYD	dihydropyrimidine dehydrogenase	0.214045	-2.22401	0.0193636	up	n/a	SeneQuest
27053	VSNL1	visinin like 1	0.212174	-2.23668	0.0399123	up	n/a	SeneQuest
13585	LOC728196	uncharacterized LOC728196	0.198525	-2.33261	0.0483889	up	n/a	SeneQuest
8307	HES4	hes family bHLH transcription factor 4	0.196221	-2.34945	0.0410866	up	n/a	SeneQuest
20722	QRICH1	glutamine rich 1	0.18563	-2.4295	0.0267178	up	n/a	SeneQuest
20932	RASA1	RAS p21 protein activator 1	0.175277	-2.51229	0.0171865	up	n/a	SeneQuest
27677	ZNF189	zinc finger protein 189	0.172556	-2.53486	0.0176799	up	n/a	SeneQuest
4045	CPA4	carboxypeptidase A4	0.129805	-2.94559	0.0416351	up	n/a	SeneQuest
17296	NBEA	neurobeachin	0.125596	-2.99314	0.00569565	up	n/a	SeneQuest
26223	TSC22D2	TSC22 domain family member 2	0.122299	-3.03152	0.00412261	up	n/a	SeneQuest
3650	CLDN1	claudin 1	0.118836	-3.07296	0.0325646	up	n/a	SeneQuest
7671	GPNMB	glycoprotein nmb	0.109283	-3.19386	0.035867	up	n/a	SeneQuest
25275	THOC2	THO complex 2	0.105254	-3.24805	0.0027386	up	n/a	SeneQuest
22579	SHTN1	shootin 1	0.103095	-3.27796	0.00991621	up	n/a	SeneQuest
22468	SGK1	serum/glucocorticoid regulated kinase 1	0.098442	-3.34458	0.0101488	up	n/a	SeneQuest
3307	CEP135	centrosomal protein 135	0.0921648	-3.43964	0.0020089	up	n/a	SeneQuest
5372	DUSP13	dual specificity phosphatase 13	0.0864432	-3.5321	0.0129797	up	n/a	SeneQuest
21947	SAA1	serum amyloid A1	0.0849942	-3.55649	0.00233144	up	n/a	SeneQuest
5026	DLG2	discs large MAGUK scaffold protein 2	0.0799569	-3.64463	0.00828713	up	n/a	SeneQuest
3020	CD36	CD36 molecule	0.0746097	-3.74449	0.00427345	up	n/a	SeneQuest
1659	BBOX1	gamma-butyrobetaine hydroxylase 1	0.0743925	-3.7487	0.00060386	up	n/a	SeneQuest
3101	CDC6	cell division cycle 6	0.0619845	-4.01195	0.00149943	up	n/a	SeneQuest
9460	KCNJ13	potassium inwardly rectifying channel subfamily J member 13	0.0447397	-4.4823	7.1e-05	up	n/a	SeneQuest
4151	CRISP3	cysteine rich secretory protein 3	0.0430973	-4.53626	0.0235319	up	n/a	SeneQuest
22282	SEMA3E	semaphorin 3E	0.035278	-4.82509	0.0427563	up	n/a	SeneQuest
8984	IL23R	interleukin 23 receptor	0.0342019	-4.86978	0.0267739	up	n/a	SeneQuest
28171	ZNF813	zinc finger protein 813	0.0272923	-5.19536	0.0490941	down (searched as ZNF3 on senequest)	n/a	SeneQuest
6998	FUCA2	alpha-L-fucosidase 2	0.0245167	-5.35009	0.0100978	up	n/a	Flor A, et al., PMID: 29090099
26728	UNC5C	unc-5 netrin receptor C	0.0229664	-5.44433	0.00597186	up	n/a	SeneQuest
7227	GBP2	guanylate binding protein 2	0.0209788	-5.57492	0.00177749	up	n/a	SeneQuest
24076	SPARC	secreted protein acidic and cysteine rich	0.0188374	-5.73026	0.00184828	up	n/a	SeneQuest
12892	LOC102467226	uncharacterized LOC102467226	0.0158609	-5.97838	0.0166938	n/a	n/a	SeneQuest + PubMed
21948	SAA2	serum amyloid A1	0.0147879	-6.07944	0.00446931	up	n/a	SeneQuest
1002	APOE	apolipoprotein E	0.0137825	-6.18102	0.0023183	up	n/a	SeneQuest
5044	DLK1	delta like non-canonical Notch ligand 1	0.0100566	-6.63572	0.0439439	down	n/a	SeneQuest
6738	FLG-AS1	FLG antisense RNA 1	0.00916048	-6.77036	0.00748454	up	n/a	SeneQuest
4430	CXCL14	C-X-C motif chemokine ligand 14	0.00637352	-7.29369	7.69e-05	up	n/a	SeneQuest
27064	VTCN1	V-set domain containing T cell activation inhibitor 1	0.00305349	-8.35532	3e-05	up	n/a	SeneQuest
2899	CCN4	cellular communication network factor 4	0	NA	0.0130973	up	n/a	Du J, et al., PMID: 24196529
22686	SLC12A7	solute carrier family 12 member 7	0	NA	0.0456422	up	n/a	SeneQuest

### Sheet: UP_bypass_vs_off
Suppl Table6. Differentially expressed genes (DEGs) in: i) HBEC CDC6-TetON 6days cells vs bypassed cells that harbor the inversion and ii) inverted OFF cells versus inverted bypassed cells
	Upregulated genes on bypass (cut-off fold change 2, pvalue<0.05)
id	Gene Symbol	Description	foldChange	log2FoldChange	pvalue
514	AGR2	anterior gradient 2, protein disulphide isomerase family member	10.7368	3.42449	0.0110004
625	ALDH3A1	aldehyde dehydrogenase 3 family member A1	12.0078	3.5859	0.00391188
1109	ARHGAP44	Rho GTPase activating protein 44	11.1416	3.47788	0.00378982
1128	ARHGEF19	Rho guanine nucleotide exchange factor 19	9.17421	3.19758	0.0113952
1340	ASS1	argininosuccinate synthase 1	5.93784	2.56994	0.016087
1659	BBOX1	gamma-butyrobetaine hydroxylase 1	51.3609	5.6826	9.75646e-05
1815	BMF	Bcl2 modifying factor	9.11091	3.1876	0.00675313
2138	C1GALT1C1L	C1GALT1 specific chaperone 1 like	12.2442	3.61403	0.0439116
2221	C21orf91	chromosome 21 open reading frame 91	7.36959	2.88159	0.0385936
2247	C2orf66	chromosome 2 open reading frame 66	Inf	Inf	0.0092173
2258	C2orf88	chromosome 2 open reading frame 88	10.2161	3.35277	0.0461909
3020	CD36	CD36 molecule	63.6904	5.993	0.000681901
3085	CDC37L1-DT	CDC37L1 divergent transcript	9.98493	3.31975	0.0387234
3101	CDC6	cell division cycle 6	6.51393	2.70353	0.0156271
3123	CDH19	cadherin 19	8.98839	3.16806	0.0203052
3180	CDKL4	cyclin dependent kinase like 4	23.7943	4.57254	0.0103139
3184	CDKN1C	cyclin dependent kinase inhibitor 1C	5.14387	2.36285	0.0419345
3385	CFAP300	cilia and flagella associated protein 300	61.3729	5.93953	0.00418944
3715	CLIC3	chloride intracellular channel 3	4.67314	2.22439	0.0443927
3747	CLPSL2	colipase like 2	9.40663	3.23368	0.0200407
3764	CLTRN	collectrin, amino acid transport regulator	8.92176	3.15733	0.0349224
3920	COL2A1	collagen type II alpha 1 chain	26.5886	4.73274	0.00180393
4093	CPT1A	carnitine palmitoyltransferase 1A	11.3182	3.50057	0.0018188
4448	CXXC4	CXXC finger protein 4	7.74706	2.95365	0.0441556
4495	CYP1A1	cytochrome P450 family 1 subfamily A member 1	10.5262	3.39592	0.00313826
5046	DLL1	delta like canonical Notch ligand 1	5.11438	2.35456	0.0229609
5126	DNAJB4	DnaJ heat shock protein family (Hsp40) member B4	8.5191	3.0907	0.0267776
5137	DNAJC12	DnaJ heat shock protein family (Hsp40) member C12	8.25841	3.04586	0.0349552
5451	EBF4	EBF family member 4	10.9788	3.45665	0.0161521
5673	ELF3	E74 like ETS transcription factor 3	16.5908	4.05231	0.00239561
5721	EMC2	ER membrane protein complex subunit 2	6.96474	2.80007	0.0473733
5947	ESPN	espin	24.9347	4.64008	0.0207567
6478	FBLN1	fibulin 1	16.9992	4.0874	0.00193888
6525	FBXO32	F-box protein 32	8.18909	3.0337	0.0116485
6674	FGFR3	fibroblast growth factor receptor 3	5.00876	2.32445	0.0327125
6833	FOLR1	folate receptor alpha	11.0107	3.46083	0.049048
6881	FOXN1	forkhead box N1	Inf	Inf	0.0117766
6947	FRMPD1	FERM and PDZ domain containing 1	19.5175	4.28669	0.00771186
6972	FSIP2	fibrous sheath interacting protein 2	16.6904	4.06095	0.0130343
7339	GGT6	gamma-glutamyltransferase 6	Inf	Inf	0.0447166
8030	H19	H19 imprinted maternally expressed transcript	4.31332	2.1088	0.0475358
8446	HMGN5	high mobility group nucleosome binding domain 5	10.6713	3.41566	0.0358943
8835	IFNE	interferon epsilon	12.8578	3.68458	0.0148198
9125	IP6K3	inositol hexakisphosphate kinase 3	162.579	7.34499	1.46583e-05
9539	KCTD4	potassium channel tetramerization domain containing 4	44.2066	5.46619	0.00208332
9749	KLHL24	kelch like family member 24	7.60187	2.92635	0.0236588
9794	KLRC1	killer cell lectin like receptor C1	28.6886	4.84241	0.0374736
9795	KLRC2	killer cell lectin like receptor C2	64.0658	6.00148	0.000151219
9796	KLRC3	killer cell lectin like receptor C3	Inf	Inf	6.90014e-05
10118	LCE1F	late cornified envelope 1F	Inf	Inf	0.0118807
10202	LFNG	LFNG O-fucosylpeptide 3-beta-N-acetylglucosaminyltransferase	5.54825	2.47203	0.0179456
10918	LINC01249	long intergenic non-protein coding RNA 1249	10.4795	3.38949	0.0268293
11056	LINC01451	long intergenic non-protein coding RNA 1451	9.33318	3.22237	0.0151706
11421	LINC01918	long intergenic non-protein coding RNA 1918	Inf	Inf	0.0310682
11509	LINC02029	long intergenic non-protein coding RNA 2029	8.24553	3.04361	0.0352261
11534	LINC02065	long intergenic non-protein coding RNA 2065	Inf	Inf	0.0444472
11752	LINC02352	long intergenic non-protein coding RNA 2352	Inf	Inf	0.0221451
11843	LINC02482	long intergenic non-protein coding RNA 2482	7.42619	2.89262	0.0399554
12871	LOC101929719	uncharacterized LOC101929719	24.3296	4.60464	0.047099
12881	LOC101930071	uncharacterized LOC101930071	8.96351	3.16406	0.034635
12892	LOC102467226	uncharacterized LOC102467226	Inf	Inf	0.0310551
13365	LOC283299	uncharacterized LOC283299	20.8673	4.38317	0.0456809
13585	LOC728196	uncharacterized LOC728196	13.9714	3.80441	0.0180118
13949	MACC1	MET transcriptional regulator MACC1	9.24273	3.20832	0.0210203
13979	MAFTRR	MAF transcriptional regulator RNA	14.9457	3.90166	0.0264332
14053	MAN1A1	mannosidase alpha class 1A member 1	23.1755	4.53453	0.0466322
14431	METTL7A	methyltransferase like 7A	21.9664	4.45723	0.00490707
14885	MIR200CHG	MIR200C and MIR141 host gene	17.9902	4.16914	0.00546425
16537	MIR99AHG	mir-99a-let-7c cluster host gene	11.5615	3.53126	0.0150673
16620	MMP2	matrix metallopeptidase 2	5.96595	2.57675	0.0275121
16627	MMP24-AS1-EDEM2	MMP24-AS1-EDEM2 readthrough	6.32915	2.66201	0.0495945
16926	MT1E	metallothionein 1E	9.31718	3.21989	0.0166337
16935	MT1X	metallothionein 1X	9.32029	3.22037	0.0145388
17001	MTRNR2L1	MT-RNR2 like 1	482.062	8.91308	6.24053e-08
17296	NBEA	neurobeachin	5.80278	2.53675	0.0481802
17458	NEBL	nebulette	10.5162	3.39455	0.0351677
17477	NEFL	neurofilament light	8.12071	3.02161	0.0465861
17695	NME5	NME/NM23 family member 5	13.2588	3.72888	0.0225838
17892	NRARP	NOTCH regulated ankyrin repeat protein	11.1162	3.47459	0.0407812
18067	NUPR1	nuclear protein 1, transcriptional regulator	5.80393	2.53703	0.0342565
18175	OLFML2A	olfactomedin like 2A	5.62181	2.49104	0.014634
19184	PDK4	pyruvate dehydrogenase kinase 4	32.0757	5.00341	0.00169439
19561	PKN2-AS1	PKN2 antisense RNA 1	13.989	3.80622	0.019875
19634	PLCL1	phospholipase C like 1 (inactive)	12.7585	3.67339	0.012732
19635	PLCL2	phospholipase C like 2	20.3957	4.35019	0.00129539
19727	PLSCR4	phospholipid scramblase 4	11.3574	3.50556	0.027175
20015	PPM1H	protein phosphatase, Mg2+/Mn2+ dependent 1H	4.83718	2.27417	0.0481042
20280	PRNCR1	prostate cancer associated non-coding RNA 1	Inf	Inf	0.0444814
20532	PTCH2	patched 2	7.97756	2.99595	0.0131063
20691	PXT1	peroxisomal testis enriched protein 1	22.6078	4.49875	0.034851
20776	RAB36	RAB36, member RAS oncogene family	6.68392	2.74069	0.0341994
20781	RAB3A	RAB3A, member RAS oncogene family	7.48196	2.90342	0.0262724
20990	RBBP8NL	RBBP8 N-terminal like	22.0401	4.46206	0.0262628
21546	RNU4-1	RNA, U4 small nuclear 1	7.12055	2.83199	0.0249554
21547	RNU4-2	RNA, U4 small nuclear 2	7.44668	2.8966	0.0210109
21548	RNU4ATAC	RNA, U4atac small nuclear (U12-dependent splicing)	5.9838	2.58106	0.0356406
21549	RNU5A-1	RNA, U5A small nuclear 1	9.03992	3.17631	0.00659646
21550	RNU5B-1	RNA, U5B small nuclear 1	7.32215	2.87227	0.0154223
21552	RNU5E-1	RNA, U5E small nuclear 1	5.81485	2.53974	0.0305489
21619	RPE65	retinoid isomerohydrolase RPE65	19.7132	4.30109	0.0451988
21964	SALL2	spalt like transcription factor 2	5.6962	2.51	0.0367666
22062	SCARNA1	small Cajal body-specific RNA 1	7.58567	2.92328	0.0271518
22063	SCARNA10	small Cajal body-specific RNA 10	5.87174	2.55379	0.0441224
22069	SCARNA16	small Cajal body-specific RNA 16	6.3424	2.66503	0.0356263
22089	SCARNA9	small Cajal body-specific RNA 9	6.28101	2.651	0.0468758
22153	SCOC-AS1	SCOC antisense RNA 1	10.1581	3.34455	0.0361991
22276	SEM1	SEM1 26S proteasome complex subunit	7.33188	2.87418	0.0408732
22298	SEMA6B	semaphorin 6B	6.37591	2.67263	0.0374147
22371	SERPINB13	serpin family B member 13	10.3595	3.37288	0.0123454
22707	SLC16A12	solute carrier family 16 member 12	23.7897	4.57227	0.00375117
22843	SLC26A7	solute carrier family 26 member 7	16.2216	4.01985	0.0329599
22980	SLC47A2	solute carrier family 47 member 2	9.41132	3.2344	0.0106502
23361	SNORA101B	small nucleolar RNA, H/ACA box 101B	10.4597	3.38677	0.0480649
23396	SNORA16A	small nucleolar RNA, H/ACA box 16A	5.79452	2.53469	0.0459688
23410	SNORA23	small nucleolar RNA, H/ACA box 23	5.92297	2.56632	0.0484211
23424	SNORA31	small nucleolar RNA, H/ACA box 31	7.36317	2.88033	0.0353504
23447	SNORA47	small nucleolar RNA, H/ACA box 47	6.48651	2.69744	0.0468171
23453	SNORA50C	small nucleolar RNA, H/ACA box 50C	5.66599	2.50233	0.0445702
23455	SNORA51	small nucleolar RNA, H/ACA box 51	7.48321	2.90366	0.0440256
23457	SNORA53	small nucleolar RNA, H/ACA box 53	11.1997	3.48539	0.00762239
23475	SNORA63C	small nucleolar RNA, H/ACA box 63C	13.1296	3.71476	0.0433279
23497	SNORA71C	small nucleolar RNA, H/ACA box 71C	6.46265	2.69213	0.0392799
23501	SNORA73A	small nucleolar RNA, H/ACA box 73A	5.6165	2.48967	0.0469119
23502	SNORA73B	small nucleolar RNA, H/ACA box 73B	6.12483	2.61467	0.0395761
23503	SNORA74A	small nucleolar RNA, H/ACA box 74A	6.53746	2.70873	0.0431438
23504	SNORA74B	small nucleolar RNA, H/ACA box 74B	6.46873	2.69348	0.0402145
23511	SNORA77B	small nucleolar RNA, H/ACA box 77B	5.72585	2.51749	0.0449563
23513	SNORA79	small nucleolar RNA, H/ACA box 79	6.45555	2.69054	0.049624
23514	SNORA79B	small nucleolar RNA, H/ACA box 79B	5.89705	2.55999	0.0409317
23523	SNORA81	small nucleolar RNA, H/ACA box 81	10.7438	3.42544	0.00928516
23693	SNORD13	small nucleolar RNA, C/D box 13	6.8278	2.77142	0.0304554
23741	SNORD15B	small nucleolar RNA, C/D box 15B	6.44536	2.68826	0.0336301
23796	SNORD3A	small nucleolar RNA, C/D box 3A	6.18966	2.62986	0.0309628
23799	SNORD3C	small nucleolar RNA, C/D box 3C	5.94809	2.57243	0.049553
23894	SNORD97	small nucleolar RNA, C/D box 97	5.99591	2.58398	0.0364887
23984	SORBS2	sorbin and SH3 domain containing 2	4.69654	2.2316	0.045713
24268	SPTLC3	serine palmitoyltransferase long chain base subunit 3	6.80139	2.76583	0.0337268
24306	SRGN	serglycin	19.9011	4.31477	0.00654574
24577	STX19	syntaxin 19	Inf	Inf	0.000935666
24618	SULT1A1	sulfotransferase family 1A member 1	11.6654	3.54417	0.0127812
25021	TCF4-AS1	TCF4 antisense RNA 1	12.1493	3.6028	0.00779025
25111	TENT5B	terminal nucleotidyltransferase 5B	4.59827	2.20109	0.0287771
25345	TIMP2	TIMP metallopeptidase inhibitor 2	3.75194	1.90764	0.0463529
25815	TNFSF10	TNF superfamily member 10	7.49589	2.9061	0.0330267
25935	TP73	tumor protein p73	5.01797	2.3271	0.0238976
26677	UGT1A6	UDP glucuronosyltransferase family 1 member A6	14.4338	3.85138	0.00482111
26788	USH1G	USH1 protein network component sans	5.3976	2.43232	0.0221478
26832	USP2	ubiquitin specific peptidase 2	6.59121	2.72054	0.0198976
26933	VAV3	vav guanine nucleotide exchange factor 3	16.5297	4.04699	0.00251471
27068	VTRNA1-1	vault RNA 1-1	9.44732	3.23991	0.0292248
27069	VTRNA1-2	vault RNA 1-2	27.2242	4.76682	0.0363761
27205	WFDC21P	WAP four-disulfide core domain 21, pseudogene	23.9132	4.57973	0.00171667
27240	WNT4	Wnt family member 4	8.90415	3.15448	0.00897201
27403	ZBED5-AS1	ZBED5 antisense RNA 1	8.23589	3.04192	0.0184742
27415	ZBTB16	zinc finger and BTB domain containing 16	4.13688	2.04854	0.0424735
27453	ZBTB7C	zinc finger and BTB domain containing 7C	13.2828	3.73149	0.0270921
27700	ZNF22	zinc finger protein 22	12.9015	3.68947	0.00859435
27873	ZNF467	zinc finger protein 467	16.2456	4.02197	0.00136198
27883	ZNF483	zinc finger protein 483	8.36084	3.06365	0.0224811
27928	ZNF540	zinc finger protein 540	15.2639	3.93205	0.00933383
27987	ZNF596	zinc finger protein 596	9.00908	3.17138	0.0252242
28210	ZNF883	zinc finger protein 883	7.0648	2.82065	0.0453639
28256	ZSCAN16-AS1	ZSCAN16 antisense RNA 1	6.68291	2.74048	0.0463146

### Sheet: DOWN_bypass_vs_off
id	Gene Symbol	Description	foldChange	log2FoldChange	pvalue
436	ADRA1B	adrenoceptor alpha 1B	0.111481	-3.16512	0.0384138
449	AEBP1	AE binding protein 1	0.123476	-3.0177	0.0255495
571	AKAP12	A-kinase anchoring protein 12	0.190639	-2.39109	0.0368748
752	ANGPT4	angiopoietin 4	0.133024	-2.91024	0.0184357
888	ANTXR2	ANTXR cell adhesion molecule 2	0.103539	-3.27175	0.00673584
1257	ARSI	arylsulfatase family member I	0.146325	-2.77275	0.0386948
1378	ATG16L2	autophagy related 16 like 2	0.13732	-2.86439	0.0274491
1825	BMP6	bone morphogenetic protein 6	0.0563994	-4.14818	0.00120385
2287	C4orf19	chromosome 4 open reading frame 19	0	#NAME?	0.0356819
2414	CA9	carbonic anhydrase 9	0.153641	-2.70236	0.0484464
2876	CCL20	C-C motif chemokine ligand 20	0.21795	-2.19793	0.0433883
3099	CDC45	cell division cycle 45	0.157427	-2.66724	0.0266261
3134	CDH6	cadherin 6	0	#NAME?	0.0270842
3532	CHRM3	cholinergic receptor muscarinic 3	0.0446569	-4.48497	0.0403737
3545	CHRNA9	cholinergic receptor nicotinic alpha 9 subunit	0	#NAME?	0.0074215
3571	CHTF18	chromosome transmission fidelity factor 18	0.13764	-2.86103	0.024619
4223	CSF3	colony stimulating factor 3	0.0484125	-4.36848	0.000569434
4425	CXCL1	C-X-C motif chemokine ligand 1	0.0852686	-3.55184	0.00556644
4434	CXCL3	C-X-C motif chemokine ligand 3	0.125024	-2.99972	0.0307393
4437	CXCL8	C-X-C motif chemokine ligand 8	0.0645739	-3.95291	0.00372891
5064	DMBT1	deleted in malignant brain tumors 1	0.0518152	-4.27048	0.00218283
5389	DUSP6	dual specificity phosphatase 6	0.0841373	-3.57111	0.00384359
5561	EFR3B	EFR3 homolog B	0.0895827	-3.48064	0.0377905
5893	ERFE	erythroferrone	0.13201	-2.92128	0.0255615
6009	EXO1	exonuclease 1	0.16727	-2.57975	0.0204589
6506	FBXL7	F-box and leucine rich repeat protein 7	0	#NAME?	0.024584
6841	FOXA2	forkhead box A2	0.154787	-2.69164	0.0359926
6875	FOXL1	forkhead box L1	0.0764618	-3.70912	0.00952741
6998	FUCA2	alpha-L-fucosidase 2	0.0771062	-3.69701	0.00404554
7393	GJB2	gap junction protein beta 2	0.175156	-2.51329	0.0414255
7631	GPAT3	glycerol-3-phosphate acyltransferase 3	0.152964	-2.70874	0.0240719
7791	GRB10	growth factor receptor bound protein 10	0.0254456	-5.29644	0.000338056
8018	H1-0	H1.0 linker histone	0.178857	-2.48312	0.0471405
8181	HBEGF	heparin binding EGF like growth factor	0.156979	-2.67135	0.0282272
8604	HS1BP3-IT1	HS1BP3 intronic transcript 1	0.0669011	-3.90183	0.0159987
8608	HS3ST3A1	heparan sulfate-glucosamine 3-sulfotransferase 3A1	0.12793	-2.96658	0.0298375
8630	HSD17B2	hydroxysteroid 17-beta dehydrogenase 2	0.0874893	-3.51475	0.0163773
8790	IER3	immediate early response 3	0.103316	-3.27487	0.0120248
8875	IGF2BP2-AS1	IGF2BP2 antisense RNA 1	0.143994	-2.79592	0.0398978
8969	IL1RL1	interleukin 1 receptor like 1	0.0218933	-5.51336	2.03316e-05
8978	IL21R	interleukin 21 receptor	0.074424	-3.74809	0.030996
8997	IL33	interleukin 33	0.187593	-2.41432	0.0322226
9057	INHBA	inhibin subunit beta A	0.106592	-3.22983	0.00640875
9061	INHBE	inhibin subunit beta E	0.124475	-3.00607	0.0409645
9087	INSC	INSC spindle orientation adaptor protein	0.0622054	-4.00682	0.00349221
9280	ITPKA	inositol-trisphosphate 3-kinase A	0.103898	-3.26676	0.0165848
9309	JAG1	jagged canonical Notch ligand 1	0.176029	-2.50612	0.0440655
9581	KHDRBS3	KH RNA binding domain containing, signal transduction associated 3	0.152307	-2.71495	0.0320315
9849	KRT14	keratin 14	0.149729	-2.73958	0.0312062
9888	KRT6B	keratin 6B	0.104349	-3.26051	0.0115368
10126	LCE3D	late cornified envelope 3D	0	#NAME?	0.0359704
10127	LCE3E	late cornified envelope 3E	0	#NAME?	0.0328302
10593	LINC00659	long intergenic non-protein coding RNA 659	0.100962	-3.30811	0.0072167
11102	LINC01512	long intergenic non-protein coding RNA 1512	0	#NAME?	0.024584
11201	LINC01629	long intergenic non-protein coding RNA 1629	0.0812532	-3.62143	0.0039471
13866	LUCAT1	lung cancer associated transcript 1	0.0366695	-4.76928	0.00111012
14267	MCM10	minichromosome maintenance 10 replication initiation factor	0.183142	-2.44897	0.0327
14440	MFAP2	microfibril associated protein 2	0.0991462	-3.3343	0.0167059
14491	MGC12916	uncharacterized protein MGC12916	0.130248	-2.94067	0.0495765
16610	MMP1	matrix metallopeptidase 1	0.0523655	-4.25524	0.000438573
16611	MMP10	matrix metallopeptidase 10	0.13496	-2.8894	0.0103875
16634	MMP3	matrix metallopeptidase 3	0	#NAME?	0.0238712
16637	MMP9	matrix metallopeptidase 9	0.0701791	-3.83282	0.0449925
16713	MPO	myeloperoxidase	0.0404288	-4.62847	0.000637059
17056	MXD1	MAX dimerization protein 1	0.188449	-2.40776	0.0490554
17097	MYH15	myosin heavy chain 15	0.0442615	-4.4978	0.0398241
17098	MYH16	myosin heavy chain 16 pseudogene	0.0982031	-3.34809	0.00841361
18991	PCDH7	protocadherin 7	0.146232	-2.77367	0.0292205
19389	PHLDA1	pleckstrin homology like domain family A member 1	0.0921499	-3.43987	0.00571055
19558	PKMYT1	protein kinase, membrane associated tyrosine/threonine 1	0.142676	-2.80919	0.0270378
19587	PLA2G4D	phospholipase A2 group IVD	0.106861	-3.22619	0.049189
20040	PPP1R15A	protein phosphatase 1 regulatory subunit 15A	0.1706	-2.55131	0.0468493
20178	PRDM8	PR/SET domain 8	0.103789	-3.26828	0.0143095
20483	PSMC3IP	PSMC3 interacting protein	0.191929	-2.38136	0.0449868
20569	PTGS2	prostaglandin-endoperoxide synthase 2	0.147283	-2.76334	0.0178492
21797	RRM2	ribonucleotide reductase regulatory subunit M2	0.183488	-2.44624	0.0381285
22491	SH2D2A	SH2 domain containing 2A	0.05919	-4.0785	0.0281945
22527	SH3TC2	SH3 domain and tetratricopeptide repeats 2	0.172324	-2.5368	0.0371568
22549	SHISA2	shisa family member 2	0.022537	-5.47156	0.00534696
23261	SMTN	smoothelin	0.152864	-2.70967	0.0360346
24076	SPARC	secreted protein acidic and cysteine rich	0.0940361	-3.41064	0.0104583
24176	SPHK1	sphingosine kinase 1	0.170406	-2.55296	0.0441157
24247	SPRY2	sprouty RTK signaling antagonist 2	0.188465	-2.40763	0.0409094
24578	STX1A	syntaxin 1A	0.140262	-2.83381	0.037225
24822	TAGLN3	transgelin 3	0.18136	-2.46307	0.0482763
25086	TEDC1	tubulin epsilon and delta complex 1	0.0927342	-3.43076	0.0112803
25087	TEDC2	tubulin epsilon and delta complex 2	0.157465	-2.6669	0.0420366
25255	THBD	thrombomodulin	0.128581	-2.95925	0.0169278
25806	TNFRSF19	TNF receptor superfamily member 19	0.043706	-4.51603	0.00305523
25891	TONSL	tonsoku like, DNA repair protein	0.161912	-2.62672	0.045634
26056	TRHDE	thyrotropin releasing hormone degrading enzyme	0.0807962	-3.62957	0.0296461
26208	TRPV3	transient receptor potential cation channel subfamily V member 3	0	#NAME?	0.00172635
27220	WIPF1	WAS/WASL interacting protein family member 1	0.131381	-2.92817	0.0460143
27287	XG	Xg glycoprotein (Xg blood group)	0.197805	-2.33785	0.0406781
27549	ZFP28	ZFP28 zinc finger protein	0.111137	-3.16959	0.0298478
27810	ZNF367	zinc finger protein 367	0.189152	-2.40238	0.0419594
28102	ZNF726	zinc finger protein 726	0	#NAME?	0.0430808
