## Supplemental Table 7 for "Genomic instability is an early event driving chromatin reorganization and escape from oncogene-induced senescence"

### Sheet: S7a
Suppl Table S7a: gRNAs and primers sequences used for the CRISPR/Cas9 mediated generation and validation of the clones harboring the inversion
Oligo/gRNA name	Oligo/gRNA sequence (5’ overhangs in blue)
gRNA1 (1st breakpoint)	5’ CACCGCACCATGGAAACTGAGATA
	CGTGGTACCTTTGACTCTATCAAA 5’
gRNA2 (2nd breakpoint)	5’ CACCGAGCACACAAATGCTCAAAGC
	CTCGTGTGTTTACGAGTTTCGCAAA 5’
Primer name	Primer Sequence
F1	GGCTCCCGTGCTCAAAGTAT
R1	TGTTAGCATGATGTGCCCCT
F2	TTGAGGAGCCAGAGGCAAAG
R2	AGATCATACTTCCCCCACTCCT
F3	AGTATAGTTTCCAGGTGCGCCA
R3	GCGAGGAAGGAAAGCAAAGC

### Sheet: S7b
Suppl Table S7b: Sanger sequencing of each vector that includes one gRNA using U6 primer
gRNA1 cloned in pSpCas9(BB)-2A-GFP (PX458)
gRNA2 cloned in pU6-(BbsI)_CBh-Cas9-T2A-mCherry
